# Systematic comparison of ranking aggregation methods for gene lists in experimental results

**DOI:** 10.1101/2022.01.09.475491

**Authors:** Bo Wang, Andy Law, Tim Regan, Nicholas Parkinson, Joby Cole, Clark D. Russell, David H. Dockrell, Michael U. Gutmann, J. Kenneth Baillie

## Abstract

A common experimental output in biomedical science is a list of genes implicated in a given biological process or disease. The results of a group of studies answering the same, or similar, questions can be combined by meta-analysis to find a consensus or a more reliable answer. Ranking aggregation methods can be used to combine gene lists from various sources in meta-analyses. Evaluating a ranking aggregation method on a specific type of dataset before using it is required to support the reliability of the result since the property of a dataset can influence the performance of an algorithm. Evaluation of aggregation methods is usually based on a simulated database especially for the algorithms designed for gene lists because of the lack of a known truth for real data. However, simulated datasets tend to be too small compared to experimental data and neglect key features, including heterogeneity of quality, relevance and the inclusion of unranked lists. In this study, a group of existing methods and their variations which are suitable for meta-analysis of gene lists are compared using simulated and real data. Simulated data was used to explore the performance of the aggregation methods as a function of emulating the common scenarios of real genomics data, with various heterogeneity of quality, noise level, and a mix of unranked and ranked data using 20000 possible entities. In addition to the evaluation with simulated data, a comparison using real genomic data on the SARS-CoV-2 virus, cancer (NSCLC), and bacteria (macrophage apoptosis) was performed. We summarise our evaluation results in terms of a simple flowchart to select a ranking aggregation method for genomics data.
