## Supplement file 2 for "Systematic comparison of ranking aggregation methods for gene lists in experimental results"

M	D	S	mean accuracy for top 91	148	238	std of accuracy for top 91	148	238	SNR for top 91	148	238
0.5	0.1	0m	0.5719770634735827	0.6095245438101425	0.6391628840989797	0.26473957859440045	0.2663121961262031	0.2661692184119828	2.160527211346406	2.288759405976638	2.4013403499936974
0.5	0.1	1m	0.5775565178377099	0.5938102939783645	0.5932556786454518	0.25807195895415946	0.2680490245106718	0.2751136802995805	2.237966961533777	2.2153048124774024	2.1564019571816124
0.5	0.5	0m	0.5631284127623406	0.595557558757562	0.6150186990072086	0.34452473007878776	0.3484045798416499	0.34709746359956034	1.6345079571894923	1.709384988648092	1.7718905019621343
0.5	0.5	1m	0.5191511018551443	0.5284866786805348	0.5297501650043547	0.3003401963528757	0.29873000431418717	0.3011956990218198	1.7285435255066004	1.7691114754067443	1.7588238036758204
0.5	0	0m	0.5843030798331028	0.6290019728135909	0.6538884028737035	0.23597803004779977	0.24263487302161998	0.2458832862031962	2.4760910145522708	2.592380744698408	2.6593446548186073
0.5	0	1m	0.5906305500385834	0.6051463079331534	0.607754598083466	0.20869697210003788	0.22108435825995612	0.24678286541855984	2.8300868196375535	2.7371737769960562	2.4627098686639957
0.5	12	0m	0.47982231897990324	0.5085154109243211	0.5271077337540373	0.4334945954133535	0.43622585211275017	0.4357275869612912	1.1068703602230023	1.165715897995166	1.2097185248930866
0.5	12	1m	0.556499271668385	0.5839080979640108	0.5886159370296989	0.41194447224468683	0.41972327536858833	0.4213112509268487	1.3509084577249417	1.39117397635678	1.3971047194557331
0.5	1	0m	0.5746200924574081	0.5991469020250259	0.615814847934176	0.3731588361994796	0.36989798487838776	0.3604607355800444	1.539880706858656	1.6197625467519343	1.7084103402919104
0.5	1	1m	0.45085395110805954	0.4696745701257779	0.4735823005331546	0.3753020116337108	0.3739476485264224	0.37060423902863543	1.2013097109324484	1.2559901686147161	1.2778653092971297
0.5	3	0m	0.519887794534763	0.54492894042428	0.5622933086857271	0.4075233040064826	0.4102449828054615	0.40778547943593474	1.2757253129418409	1.3283012913351964	1.378894877432894
0.5	3	1m	0.5732508010633972	0.577795395575911	0.5629008015038374	0.3957533609005443	0.392666784429268	0.37888673919618954	1.4485051997005258	1.4714649124593593	1.4856703686648807
12	0.1	0m	0.0066911227158869225	0.011426731511263109	0.016992668923549295	0.01437781047794649	0.017764033066630873	0.02445447341295937	0.4653784194853695	0.6432509705652278	0.6948695494929048
12	0.1	1m	0.005029746392041475	0.010630784031017918	0.015887502716095105	0.008092470798695208	0.016550879777219	0.018502905995362466	0.6215340799070226	0.6423093016269967	0.8586490532934188
12	0.5	0m	0.007722408060868225	0.012359072482319714	0.01710543779798806	0.015807462602476445	0.02181361102250167	0.02507346817018551	0.48852926336567193	0.566576183538379	0.6822126752424255
12	0.5	1m	0.008045130594043638	0.012264035985832816	0.016745921785073087	0.016831372537978104	0.018664020678740137	0.02364981895906291	0.4779842271264987	0.6570950706137273	0.7080782230959041
12	0	0m	0.006191152316811198	0.009100466752347285	0.016092873179245508	0.013995284094064867	0.015814227524730398	0.029456614354930532	0.4423741794163898	0.575460719666257	0.5463246042243085
12	0	1m	0.010834311021630499	0.014640055839548347	0.021356131015308345	0.022672466308046927	0.025582735200978896	0.034152880686910844	0.47786204087489054	0.5722631190345965	0.6253098006896127
12	12	0m	0.1672377304297185	0.1808533129663321	0.19095679773995614	0.3225190989745798	0.3327839785133383	0.3393439370866168	0.518535897444324	0.5434555887403797	0.5627234698205756
12	12	1m	0.21484717069851816	0.21804937023706775	0.2178776646119275	0.3580960981743386	0.3529495431077371	0.3426053903698526	0.5999707111969708	0.6177919039563926	0.6359434811481576
12	1	0m	0.011091354936126872	0.018990637660244936	0.025028917505042752	0.022799898161139583	0.04105948722332054	0.04416900610269124	0.4864651086482092	0.46251521741992996	0.5666624566296892
12	1	1m	0.010009974164628928	0.014878531387380734	0.01978135698545432	0.0173026648179331	0.02157285328678061	0.025920240039074588	0.5785221103199222	0.6896876917295861	0.7631625693139437
12	3	0m	0.05432566621363918	0.0631433740505696	0.07036855748084919	0.1367647040509647	0.14839637149079185	0.15267364315294019	0.3972199303220441	0.4255048382668017	0.46090835345009606
12	3	1m	0.056633527632669586	0.06591618662728893	0.0704886966792162	0.1464780872049808	0.1582216195063227	0.1604074432181506	0.38663481148150763	0.4166066990905427	0.43943532335561963
1	0.1	0m	0.20346305101555048	0.2323403366803504	0.2592375721272931	0.17209543052046883	0.18811947452060246	0.1965369156753042	1.1822687586777665	1.2350679655704915	1.319027375781025
1	0.1	1m	0.21247044001315527	0.2265970531484643	0.24260922358339668	0.15995129938269248	0.16574503465829452	0.16849325795852182	1.3283445700857222	1.3671423316880915	1.4398749630867727
1	0.5	0m	0.2778118626988596	0.30095456099660856	0.322858447232488	0.29653910901115454	0.3022899247023044	0.3065070117129431	0.9368472968886188	0.995582506737494	1.0533476719771055
1	0.5	1m	0.2528606519479928	0.2730432258923887	0.28645570282883404	0.27808754836096744	0.28703787431284594	0.288023975679406	0.9092843366714527	0.9512445928818289	0.9945550614428099
1	0	0m	0.18916217491128592	0.21851956489782412	0.24429915896298268	0.1427904702809627	0.1524366154334064	0.1530346037980255	1.3247534974783655	1.4335109991554935	1.5963654814005845
1	0	1m	0.16250926150517464	0.1839975367805591	0.2027437608577653	0.11209962735323901	0.12009989721315435	0.1280074150050424	1.4496860100443418	1.5320374209313323	1.5838438800578774
1	12	0m	0.40558011786651227	0.4199597594767722	0.43082114313388764	0.4354875841193923	0.4386286848456867	0.4374321455500943	0.9313241815760225	0.9574379742732002	0.9848867933382148
1	12	1m	0.42844539082861105	0.4349133307724922	0.4378778655519964	0.419457746735187	0.41799013409435126	0.4141161329340114	1.0214268163203055	1.0404870720568753	1.057379393673058
1	1	0m	0.3140865832467316	0.338480091992602	0.36039420721127835	0.3431667968825375	0.35201984773577577	0.3586620234333876	0.9152592444840759	0.9615369535829791	1.0048295711971649
1	1	1m	0.28666148036609723	0.2900842586655379	0.2983870444704838	0.3059961008885749	0.3057095592671716	0.30239591494304735	0.9368141604865804	0.9488884134369572	0.986742974112866
1	3	0m	0.37648421689128914	0.3963143801654533	0.4100889451718186	0.3973230278103269	0.4021305717745192	0.39959887022631346	0.9475519678940286	0.9855365594727099	1.026251513022457
1	3	1m	0.3980879880705005	0.4058431120690537	0.40510361101690745	0.3991081170892579	0.4048318649655259	0.399589115091462	0.9974439782728617	1.0024979434452719	1.0138004157700422
2	0.1	0m	0.046599406718344526	0.05670298535038537	0.0706343626880951	0.05570061901645938	0.06379668012811238	0.07345779960472228	0.8366048266819894	0.8888077755224582	0.9615638239666837
2	0.1	1m	0.04356254801600344	0.05099380877243015	0.06533770212633203	0.04263009653247455	0.046958542118206124	0.05387891560559486	1.0218730793353605	1.0859325369187627	1.2126766359705143
2	0.5	0m	0.09790676667298641	0.11365541464448045	0.12652220450604698	0.1761827282700896	0.1866629269764036	0.18942904921470366	0.5557114913267464	0.6088804910835232	0.6679134220994982
2	0.5	1m	0.0931236696913692	0.10699465915127246	0.12168370976449269	0.1413042305399214	0.1538427421357902	0.16012716887742523	0.6590295940577648	0.6954807075450657	0.7599191980821169
2	0	0m	0.042362519242788776	0.05268940744870759	0.06470046036150404	0.05958843389009659	0.06463711590681562	0.06919305373594231	0.7109184866466056	0.8151571540516676	0.9350716129456706
2	0	1m	0.04073801194422807	0.04883719316410285	0.058250500267705695	0.03651480779561482	0.0446526313734823	0.05163435948077951	1.1156573018883704	1.0937136661806144	1.1281344603371906
2	12	0m	0.3192961633968242	0.3372273561845637	0.349483186372585	0.4070432027749935	0.4140947366673771	0.4145528456347858	0.7844281914549637	0.8143724764496164	0.843036515254014
2	12	1m	0.30184782312867603	0.3087003708135009	0.3100687122971083	0.40668525194397037	0.4021315873376607	0.3948344645319279	0.7422148250663932	0.7676600907112832	0.7853131885654702
2	1	0m	0.14331085157038942	0.15451079116827254	0.16598898740789036	0.2354787887334457	0.24148572198095394	0.24213721765660406	0.6085934633059992	0.639834065139714	0.6855162085957964
2	1	1m	0.18131032734281113	0.19340491063604398	0.20264846996497027	0.25852847798274636	0.2627263123268674	0.26056706647871825	0.7013166547745328	0.7361459494602196	0.7777209633724819
2	3	0m	0.2521768745129952	0.26708038704781867	0.27916750101927335	0.3468873025214098	0.3548000774031491	0.35615548270617564	0.7269706117231861	0.7527630461713314	0.7838360339087731
2	3	1m	0.21479184330628143	0.2239419092768972	0.22634366795344504	0.28973937845197373	0.29367765550851865	0.28486942544420585	0.7413277561851491	0.7625432343129058	0.7945523377965193
3	0.1	0m	0.023818657588615212	0.03322697810243898	0.04210659114152586	0.04166729957934532	0.04884333545770564	0.052209541693954996	0.5716390989835645	0.6802765984565252	0.8064922574564777
3	0.1	1m	0.02073015681398338	0.024469639608573457	0.03211965391978358	0.025746844425151228	0.027460552455879007	0.03139593084942366	0.8051533023492691	0.8910832965902247	1.0230514926864545
3	0.5	0m	0.053188566129835954	0.06266002138589213	0.07482627601120916	0.09727953228245093	0.10413263734352296	0.10990483196446373	0.5467600931242459	0.6017327802731348	0.6808279005913338
3	0.5	1m	0.052546452841853775	0.0592328716701932	0.06739583479869164	0.0694337376111693	0.07282291495957574	0.07583165202648637	0.7567856009151523	0.8133823220764175	0.8887559877391531
3	0	0m	0.01659950657440049	0.026088697693059715	0.034163240383549814	0.022073800306173313	0.03402146868702158	0.03731262463651401	0.7520003961328832	0.7668304367768803	0.9155946738230197
3	0	1m	0.019982319563748636	0.027872881069913265	0.03453473116244893	0.02036041851158281	0.027963215840731786	0.0310267522986712	0.9814297064856955	0.9967695142313733	1.1130630376653365
3	12	0m	0.2611369965225477	0.2768155102642548	0.28812548189479253	0.3727733014211864	0.38081850895473657	0.3817316299609867	0.7005249451260891	0.7268961559249124	0.7547854547034502
3	12	1m	0.4169856635627839	0.4226001675626179	0.4220960270414518	0.42700982426595974	0.428629769690627	0.4252223181990882	0.9765247539201056	0.9859328433198631	0.9926478667185746
3	1	0m	0.08474053299966722	0.09369583692594838	0.10730122760474267	0.17118984777842977	0.17820865100476113	0.18579312754405683	0.49500910304766726	0.5257648065774604	0.577530660165557
3	1	1m	0.0900973865116659	0.09519119042999584	0.100137373113475	0.13859579106890443	0.13890070478957342	0.13930440438837394	0.6500730348071897	0.685318267997308	0.7188385288543846
3	3	0m	0.17867422640900435	0.19218213271543022	0.2034913328506962	0.3093793550080603	0.3196854177453962	0.32157260488594835	0.5775247233428014	0.6011601469682545	0.6328005861160597
3	3	1m	0.1897414388916585	0.19726966334556056	0.2042520271342494	0.26905602451804395	0.2723020552572208	0.2662137218579434	0.7052116347572575	0.7244516137023518	0.7672483060179823
4	0.1	0m	0.015234817850625276	0.02045309808703231	0.03103469949103103	0.029416984978893446	0.03421187097130653	0.05052455653951975	0.5178918866619469	0.5978362920924819	0.6142498146768697
4	0.1	1m	0.014691504431282676	0.018472856111114964	0.02668586747679553	0.019459592652541435	0.02176064195248113	0.03213942654946626	0.7549749212948688	0.8489113580129792	0.8303156073965078
4	0.5	0m	0.0320189112589397	0.03839503308453105	0.046336769349435133	0.08789995978733936	0.09125875852483097	0.09622467138843051	0.3642653686805387	0.4207271028575738	0.4815477016532207
4	0.5	1m	0.03483496278617844	0.040614506349454516	0.0505429368393576	0.051492613469894	0.0567700054084929	0.057956896349245765	0.6765040738618806	0.7154219214391427	0.8720780446003878
4	0	0m	0.01557943603488362	0.022100365067739235	0.03243858203475638	0.03397188496026203	0.0398511621885687	0.05285262597705277	0.45859792746582567	0.5545726612228821	0.6137553515096934
4	0	1m	0.016709948169035045	0.02382057420930741	0.031175598156338184	0.02534414669236017	0.03359518678550268	0.03518874865460846	0.659321790229069	0.7090472323132518	0.8859535888115563
4	12	0m	0.24745752748125982	0.26467768928956825	0.2770568163737807	0.3876502442951807	0.39858655645774704	0.4015016314257573	0.638352564258493	0.6640406832627982	0.6900515332650946
4	12	1m	0.2556153383049711	0.2574054270024403	0.2559999830468001	0.35444743719136945	0.3494376444888819	0.346336688957948	0.7211657117073808	0.736627638899478	0.7391650703165424
4	1	0m	0.06625340233970581	0.07927795984568445	0.09039742546032557	0.13747617705328335	0.15131337183709073	0.15842193925009368	0.4819264236161233	0.5239322796338044	0.5706117845055486
4	1	1m	0.03671857364270952	0.04373521896982564	0.05353947647052343	0.04851738346634164	0.050942516822397185	0.05420023690145759	0.7568127343096026	0.8585209702595061	0.9878089014235214
4	3	0m	0.1638410770293	0.1775426409802437	0.1891450052883439	0.296300856040799	0.30242439132246607	0.3053768736348831	0.5529551254713216	0.5870645558841029	0.6193822179032812
4	3	1m	0.15995770350549424	0.1718154864307042	0.1768878366991445	0.27220493779579813	0.2792778477280035	0.27534258303877535	0.5876370384783057	0.6152134436313764	0.6424281879938424
